# Interaction between mutation type and gene pleiotropy drives parallel evolution in the laboratory

**DOI:** 10.1101/2023.01.19.524694

**Authors:** Philip Ruelens, Thomas Wynands, J. Arjan G.M. de Visser

## Abstract

What causes evolution to be repeatable is a fundamental question in evolutionary biology. Pleiotropy, i.e. the effect of an allele on multiple traits, is thought to enhance repeatability by constraining the number of available beneficial mutations. Additionally, pleiotropy may promote repeatability by allowing large fitness benefits of single mutations via adaptive combinations of phenotypic effects. Yet, this latter evolutionary potential may be reaped solely by specific types of mutations able to realize optimal combinations of phenotypic effects while avoiding the costs of pleiotropy. Here, we address the interaction of gene pleiotropy and mutation type on evolutionary repeatability in a meta-analysis of experimental evolution studies with *Escherichia coli*. We hypothesize that single-nucleotide polymorphisms are principally able to yield large fitness benefits by targeting highly pleiotropic genes, whereas indels and structural variants provide smaller benefits and are restricted to genes with lower pleiotropy. By using gene connectivity as proxy for pleiotropy, we show that nondisruptive single-nucleotide polymorphisms (SNPs) in highly pleiotropic genes yield the largest fitness benefits, since they contribute more to parallel evolution, especially in large populations, than inactivating SNPs, indels and structural variants. Our findings underscore the importance of considering genetic architecture together with mutation type for understanding evolutionary repeatability.
