## Supplemental data 1 for "Interaction between mutation type and gene pleiotropy drives parallel evolution in the laboratory"

Code	Nr.	Study_nr	Species	Strain	Replicates	Selection	Volume (ml)	Ntransf (cell/ml)	Nfinal (cell/ml)	Dilution	Estimated Effective population size	Generations	Average number of SNPs	Average number of indels	Average number of SVs	H index	H index SNP	H index Indels	H index SVs	Note	Reference
Ten2012	1	Ten2012_1	E. coli	REL606	115	42C	10	5.00E+05	5.00E+07	100	3.32E+07	2000	6.918918919	2.288288288	0.972972973	0.193055573	0.200618648	0.155112957	0.096401089	For LTEE, genotypic data was collected at 2,000 generation.	Tenaillon, Olivier, et al. "The molecular diversity of adaptive convergence." Science 335.6067 (2012): 457-461.
Ten2016	2	Ten2016_2	E. coli	REL606	12	Glucose-limitation	10	5.00E+05	5.00E+07	100	3.32E+07	2000	4.75	0.5	2.333333333	0.340350304	0.334235209	0.083333333	0.015151515		Tenaillon, Olivier, et al. "Tempo and mode of genome evolution in a 50,000-generation experiment." Nature 536.7615 (2016): 165-170.
dea2017	3	dea2017_3	E. coli	REL606	6	20C	10	5.00E+05	5.00E+07	100	3.32E+07	2000	2.666666667	1.333333333	1	0.1587	0.1	0.35	0.033333333		Deatherage, Daniel E., et al. "Specificity of genome evolution in experimental populations of Escherichia coli evolved at different temperatures." Proceedings of the National Academy of Sciences 114.10 (2017): E1904-E1912.
dea2017	4	dea2017_4	E. coli	REL606	6	32C	10	5.00E+05	5.00E+07	100	3.32E+07	2000	3	0.833333333	2	0.086132561	0.083333333	0.1	0		Deatherage, Daniel E., et al. "Specificity of genome evolution in experimental populations of Escherichia coli evolved at different temperatures." Proceedings of the National Academy of Sciences 114.10 (2017): E1904-E1912.
dea2017	5	dea2017_5	E. coli	REL606	6	37C	10	5.00E+05	5.00E+07	100	3.32E+07	2000	2.5	0.166666667	1.166666667	0.236388889	0.355555556	0	0		Deatherage, Daniel E., et al. "Specificity of genome evolution in experimental populations of Escherichia coli evolved at different temperatures." Proceedings of the National Academy of Sciences 114.10 (2017): E1904-E1912.
dea2017	6	dea2017_6	E. coli	REL606	6	42C	10	5.00E+05	5.00E+07	100	3.32E+07	2000	3.166666667	1	1.833333334	0.137469616	0.193333333	0.016666667	0.1		Deatherage, Daniel E., et al. "Specificity of genome evolution in experimental populations of Escherichia coli evolved at different temperatures." Proceedings of the National Academy of Sciences 114.10 (2017): E1904-E1912.
dea2017	7	dea2017_7	E. coli	REL606	6	32/42C	10	5.00E+05	5.00E+07	100	3.32E+07	2000	3.666666667	0.166666667	1.333333334	0.095555556	0.103055556	0	0.1		Deatherage, Daniel E., et al. "Specificity of genome evolution in experimental populations of Escherichia coli evolved at different temperatures." Proceedings of the National Academy of Sciences 114.10 (2017): E1904-E1912.
San2016	8	San2016_8	E. coli	MG1655	6	13C-Glucose	15	3.33E+06	5.00E+08	150	3.61E+08	963	3.5	1.333333333	1.166666667	0.456039427	0.444444444	0.166666667	0.4		Sandberg, Troy E., et al. "Evolution of E. coli on [U-13C] glucose reveals a negligible isotopic influence on metabolism and physiology." PLoS One 11.3 (2016): e0151130.
San2014	9	San2014_9	E. coli	MG1655	10	42C	25	2.00E+05	5.00E+08	2500	5.64E+07	1500	5.333333333	0.333333333	1.666666667	0.302777778	0.216507937	0	0		Sandberg, Troy E., et al. "Evolution of Escherichia coli to 42 C and subsequent genetic engineering reveals adaptive mechanisms and novel mutations." Molecular biology and evolution 31.10 (2014): 2647-2662.
San2017	10	San2017_10	E. coli	MG1655	3	Xylose	15	3.33E+06	5.00E+08	150	3.61E+08	1000	3.333333333	0	1	0.313960114	0.222222222	0	0		Sandberg, Troy E., et al. "Laboratory evolution to alternating substrate environments yields distinct phenotypic and genetic adaptive strategies." Applied and environmental microbiology 83.13 (2017): e00410-17.
San2017	11	San2017_11	E. coli	MG1655	3	Glycerol	15	3.33E+06	5.00E+08	150	3.61E+08	1000	3	0	0.5	0.583333333	0.666666667	0	0		Sandberg, Troy E., et al. "Laboratory evolution to alternating substrate environments yields distinct phenotypic and genetic adaptive strategies." Applied and environmental microbiology 83.13 (2017): e00410-17.
San2017	12	San2017_12	E. coli	MG1655	3	Acetate	15	3.33E+06	5.00E+08	150	3.61E+08	1000	4	0.333333333	1.666666666	0.196428571	0.194444444	0	0.222222222		Sandberg, Troy E., et al. "Laboratory evolution to alternating substrate environments yields distinct phenotypic and genetic adaptive strategies." Applied and environmental microbiology 83.13 (2017): e00410-17.
San2017	13	San2017_13	E. coli	MG1655	3	Glucose	15	3.33E+06	5.00E+08	150	3.61E+08	1000	1.666666667	2	1	0.255555556	0.25	0.041666667	0.333333333		Sandberg, Troy E., et al. "Laboratory evolution to alternating substrate environments yields distinct phenotypic and genetic adaptive strategies." Applied and environmental microbiology 83.13 (2017): e00410-17.
Lac2015	14	Lac2015_14	E. coli	MG1655	8	Glucose	25	1.60E+07	5.00E+08	31.25	1.99E+09	2000	4.285714286	0.857142857	3.285714286	0.410518053	0.379535147	0.095238095	0.428571429		LaCroix, Ryan A., et al. "Use of adaptive laboratory evolution to discover key mutations enabling rapid growth of Escherichia coli K-12 MG1655 on glucose minimal medium." Applied and environmental microbiology 81.1 (2015): 17-30.
Zor2017	15	Zor2017_15	E. coli	MG1655	4	Osmotic	10	1.00E+06	5.00E+08	500	8.97E+07	500	2.25	0.25	0.5	0.395833333	0.430555556	0.166666667	0		Zorraquino, Violeta, et al. "The genetic and transcriptional basis of short and long term adaptation across multiple stresses in Escherichia coli." Molecular biology and evolution 34.3 (2017): 707-717.
Zor2017	16	Zor2017_16	E. coli	MG1655	4	Oxidative	10	1.00E+06	5.00E+08	500	8.97E+07	500	4.75	0	0	0.266666667	0.266666667	0	0		Zorraquino, Violeta, et al. "The genetic and transcriptional basis of short and long term adaptation across multiple stresses in Escherichia coli." Molecular biology and evolution 34.3 (2017): 707-717.
Zor2017	17	Zor2017_17	E. coli	MG1655	4	Acidic pH	10	1.00E+06	5.00E+08	500	8.97E+07	500	0.666666667	0.333333333	1.333333333	0.208333333	0	0.166666667	0		Zorraquino, Violeta, et al. "The genetic and transcriptional basis of short and long term adaptation across multiple stresses in Escherichia coli." Molecular biology and evolution 34.3 (2017): 707-717.
He2017	18	He2017_18	E. coli	W3110	4	Acidic pH	0.2	1.00E+07	1.00E+09	100	1.33E+07	2000	6.75	0.75	3	0.146460792	0.104960317	0.166666667	0.3125		He, Amanda, et al. "Acid evolution of Escherichia coli K-12 eliminates amino acid decarboxylases and reregulates catabolism." Applied and environmental microbiology 83.12 (2017): e00442-17.
Ham2018	19	Ham2018_19	E. coli	W3111	4	Basic pH	0.2	1.00E+07	1.00E+09	100	1.33E+07	2200	6.5	2	4.5	0.282531675	0.237542088	0.534722222	0.226190476		Hamdallah, Issam, et al. "Experimental evolution of Escherichia coli K-12 at high pH and with RpoS induction." Applied and environmental microbiology 84.15 (2018): e00520-18.
Lac2017	20	Lac2017_20	E. coli	MG1655	6	Glycerol	15	4.65E+07	4.65E+08	10	2.32E+09	644.4540504	3.2	0.6	0.8	0.493869048	0.626904762	0.05	0.15		LaCroix, Ryan A., Bernhard O. Palsson, and Adam M. Feist. "A model for designing adaptive laboratory evolution experiments." Applied and environmental microbiology 83.8 (2017): e03115-16.
Lac2017	21	Lac2017_21	E. coli	MG1655	6	Glycerol	15	4.65E+06	4.65E+08	100	4.63E+08	710.8926123	1.8	0.2	0.8	0.4125	0.708333333	0	0		LaCroix, Ryan A., Bernhard O. Palsson, and Adam M. Feist. "A model for designing adaptive laboratory evolution experiments." Applied and environmental microbiology 83.8 (2017): e03115-16.
Lac2017	22	Lac2017_22	E. coli	MG1655	6	Glycerol	15	4.65E+05	4.65E+08	1000	6.95E+07	687.6391156	2.166666667	0.333333333	0.666666667	0.388888889	0.616666667	0.033333333	0.066666667		LaCroix, Ryan A., Bernhard O. Palsson, and Adam M. Feist. "A model for designing adaptive laboratory evolution experiments." Applied and environmental microbiology 83.8 (2017): e03115-16.
Lac2017	23	Lac2017_23	E. coli	MG1655	6	Glycerol	15	4.65E+04	4.65E+08	10000	9.27E+06	504.9330704	2.166666667	0.166666667	0.333333333	0.322222222	0.363888889	0.066666667	0		LaCroix, Ryan A., Bernhard O. Palsson, and Adam M. Feist. "A model for designing adaptive laboratory evolution experiments." Applied and environmental microbiology 83.8 (2017): e03115-16.
Lac2017	24	Lac2017_24	E. coli	MG1655	6	Glycerol	15	4.65E+03	4.65E+08	100000	1.16E+06	531.5084952	1.2	0.6	0.2	0.425	0.2	0.3	0		LaCroix, Ryan A., Bernhard O. Palsson, and Adam M. Feist. "A model for designing adaptive laboratory evolution experiments." Applied and environmental microbiology 83.8 (2017): e03115-16.
